# CRISPR screens for host factors critical for infection by SARS-CoV-2 variants of concern identify GATA6 as a central modulator of ACE2

**DOI:** 10.1101/2021.07.19.452809

**Authors:** Ma’ayan Israeli, Yaara Finkel, Yfat Yahalom-Ronen, Nir Paran, Theodor Chitlaru, Ofir Israeli, Inbar Cohen-Gihon, Moshe Aftalion, Reut Falach, Uri Elia, Ital Nemet, Limor Kliker, Michal Mandelboim, Adi Beth-Din, Tomer Israely, Ofer Cohen, Noam Stern-Ginossar, Adi Bercovich-Kinori

## Abstract

The global spread of SARS-CoV-2 led to the most challenging pandemic in this century, posing major economic and health challenges worldwide. Revealing host genes essential for infection by multiple variants of SASR-CoV-2 can provide insights into the virus pathogenesis, and facilitates the development of novel broad-spectrum host-directed therapeutics. Here, employing genome-scale CRISPR screens, we provide a comprehensive data-set of cellular factors that are exploited by WT-SARS-CoV-2 as well as two additional recently emerged variants of concerns (VOCs), Alpha and Beta. These screens identified known and novel host factors critical for SARS-CoV-2 infection, including various components belonging to the Clathrin-dependent transport pathway, ubiquitination and Heparan sulfate biogenesis. In addition, the host phosphatidylglycerol biosynthesis processes appeared to have major anti-viral functions. Comparative analysis of the different VOCs revealed the host factors KREMEN2 and SETDB1 as potential unique candidates required only to the Alpha variant, providing a possible explanation for the increased infectivity of this variant. Furthermore, the analysis identified GATA6, a zinc finger transcription factor, as an essential pro-viral gene for all variants inspected. We revealed that GATA6 directly regulates ACE2 transcription and accordingly, is critical for SARS-CoV-2 cell entry. Analysis of clinical samples collected from SARS-CoV-2 infected individuals showed an elevated level of GATA6, indicating the important role GATA6 may be playing in COVID-19 pathogenesis. Finally, pharmacological inhibition of GATA6 resulted in down-modulation of ACE2 and consequently to inhibition of the viral infectivity. Overall, we show GATA6 represents a target for the development of anti-SARS-CoV-2 therapeutic strategies and reaffirm the value of the CRISPR loss-of-function screens in providing a list of potential new targets for therapeutic interventions.
