## Supplementary Table 1-Calu-3 CRISPR editing efficiencies as determined by Real-Time PCR for "CRISPR screens for host factors critical for infection by SARS-CoV-2 variants of concern identify GATA6 as a central modulator of ACE2"

### Sheet: Sheet1
Calu-3 CRISPR editing efficiencies as determined by Real-Time PCR
Target	% of expression relative to Non Targeted cells
CTDSPL2	29
STX4	51
RER	30
AP1G1	22
SLC35F4	50
CHMP2B	14
EFHB	40
SETDB1	13
IRF6	10
DUSP7	36
HUS	31
EP300	19
CUL5	16
GATA6	38
ACE2	15
