## Supplementary Table 2- list of oligos for "CRISPR screens for host factors critical for infection by SARS-CoV-2 variants of concern identify GATA6 as a central modulator of ACE2"

### Sheet: Sheet1
primer
P5 0 nt stagger
P5 1nt stagger
P5 2 nt stagger
P5 3 nt stagger
P5 4 nt stagger
P5 5 nt stagger
P5 6 nt stagger
P5 7 nt stagger
P7 A01
P7 A02
P7 A03
P7 A04
P7 A05
P7 A06
P7 A07
P7 A08
ACE2 sgRNA F
ACE2 sgRNA R
GATA6 sgRNA F
GATA6 sgRNA R
seq lenti-crisper V2 guide
ACE2 RT F
ACE2 RT R
GATA6 RT F
GATA6 RT R
GAPDH RT F
GAPDH RT R
hs.Ri.GATA6.13.1-SEQ1
hs.Ri.GATA6.13.1-SEQ2
hs.Ri.GATA6.13.2-SEQ1
hs.Ri.GATA6.13.2-SEQ2
hs.Ri.GATA6.13.3-SEQ1
hs.Ri.GATA6.13.3-SEQ2
ACE-2-F
ACE-2-R
ACE-2-P
GATA-6-F
GATA-6-R
GATA-6-P

### Sheet: Sheet2
primer	Seq 5-3
P5 0 nt stagger	AATGATACGGCGACCACCGAGATCTACACTCTTTCCCTACACGACGCTCTTCCGATCTTTGTGGAAAGGACGAAACACCG	Screens sequencing
P5 1nt stagger	AATGATACGGCGACCACCGAGATCTACACTCTTTCCCTACACGACGCTCTTCCGATCTCTTGTGGAAAGGACGAAACACCG
P5 2 nt stagger	AATGATACGGCGACCACCGAGATCTACACTCTTTCCCTACACGACGCTCTTCCGATCTGCTTGTGGAAAGGACGAAACACCG
P5 3 nt stagger	AATGATACGGCGACCACCGAGATCTACACTCTTTCCCTACACGACG CTCTTCCGATCTAGCTTGTGGAAAGGACGAAACACCG
P5 4 nt stagger	AATGATACGGCGACCACCGAGATCTACACTCTTTCCCTACACGACGCTCTTCCGATCTCAACTTGTGGAAAGGACGAAACACCG
P5 5 nt stagger	AATGATACGGCGACCACCGAGATCTACACTCTTTCCCTACACGACGCTCTTCCGATCTTGCACCTTGTGGAAAGGACGAAACACCG
P5 6 nt stagger	AATGATACGGCGACCACCGAGATCTACACTCTTTCCCTACACGACGCTCTTCCGATCTACGCAACTTGTGGAAAGGACGAAACACCG
P5 7 nt stagger	AATGATACGGCGACCACCGAGATCTACACTCTTTCCCTACACGACGCTCTTCCGATCTGAAGACCCTTGTGGAAAGGACGAAACACCG
P7 A01	CAAGCAGAAGACGGCATACGAGATCGGTTCAAGTGACTGGAGTTCAGACGTGTGCTCTTCCGATCTCCAATTCCCACTCCTTTCAAGACCT
P7 A02	CAAGCAGAAGACGGCATACGAGATGCTGGATTGTGACTGGAGTTCAGACGTGTGCTCTTCCGATCTCCAATTCCCACTCCTTTCAAGACCT
P7 A03	CAAGCAGAAGACGGCATACGAGATTAACTCGGGTGACTGGAGTTCAGACGTGTGCTCTTCCGATCTCCAATTCCCACTCCTTTCAAGACCT
P7 A04	CAAGCAGAAGACGGCATACGAGATTAACAGTTGTGACTGGAGTTCAGACGTGTGCTCTTCCGATCTCCAATTCCCACTCCTTTCAAGACCT
P7 A05	CAAGCAGAAGACGGCATACGAGATATACTCAAGTGACTGGAGTTCAGACGTGTGCTCTTCCGATCTCCAATTCCCACTCCTTTCAAGACCT
P7 A06	CAAGCAGAAGACGGCATACGAGATGCTGAGAAGTGACTGGAGTTCAGACGTGTGCTCTTCCGATCTCCAATTCCCACTCCTTTCAAGACCT
P7 A07	CAAGCAGAAGACGGCATACGAGATATTGGAGGGTGACTGGAGTTCAGACGTGTGCTCTTCCGATCTCCAATTCCCACTCCTTTCAAGACCT
P7 A08	CAAGCAGAAGACGGCATACGAGATTAGTCTAAGTGACTGGAGTTCAGACGTGTGCTCTTCCGATCTCCAATTCCCACTCCTTTCAAGACCT
PRORY F	CACCGTGCTGCTGTGGACGATATCG	Cloning of pLentiCRISPRV2
PRORY R	AAACCGATATCGTCCACAGCAGCAc
EXTL2 F	CACCGCGTAGGGAAATAAAATCCCA
EXTL2 R	AAACTGGGATTTTATTTCCCTACGc
AP1G1 F	CACCGGTATGCACCTTCCAAACGA
AP1G1_R	AAACTCGTTTGGAAGGTGCATACC
DUSP7 F	CACCGACGACTCGAAGAGCTCGTG
DUSP7_R	AAACCACGAGCTCTTCGAGTCGTC
SLC35F4 F	CACCGATTCTTGAACTTCAAAACCA
SLC35F4_R	AAACTGGTTTTGAAGTTCAAGAATc
PRR18 F	CACCGCTGCCTGAATCTCACCCCCG
PRR18_R	AAACCGGGGGTGAGATTCAGGCAGc
IRF6 F	CACCGCAGGGCTCGATCATTAACCC
IRF6_R	AAACGGGTTAATGATCGAGCCCTGc
CHMP2B F	CACCGAACAATGCAGAATTTCCAGA
CHMP2B_R	AAACTCTGGAAATTCTGCATTGTTc
EFHB F	CACCGAAAAGAAGATTCCCGATGCG
EFHB_R	AAACCGCATCGGGAATCTTCTTTTc
CTDSPL2 F	CACCGTTATTCATCAGCCCACGCGG
CTDSPL2 R	AAACCGCGTGGGCTGATGAATAAC
KREMEN2_g1_F	CACCGAAACAGATCTGGTCACAGT
KREMEN2_g2_F	CACCGCCCACCCGCAGTAACCCAGA
KREMEN2_g3_F	CACCGCTTCCCGGACGAGTACGGGC
KREMEN2_g4_F	CACCGTGAATGGGGCTGACTACCG
KREMEN2_g1_R	AAACACTGTGACCAGATCTGTTTC
KREMEN2_g2_R	AAACTCTGGGTTACTGCGGGTGGGc
KREMEN2_g3_R	AAACGCCCGTACTCGTCCGGGAAGc
KREMEN2_g4_R	AAACCGGTAGTCAGCCCCATTCAC
SETDB1_g1_F	CACCGAAGGAAAGAGTCTACTGTCG
SETDB1_g2_F	CACCGAGATGTGAGTGGATCTATCG
SETDB1_g3_F	CACCGCCTTACCTGAATCAATACTG
SETDB1_g4_F	CACCGTTATCTATAAGACACCTTG
SETDB1_g1_R	AAACCGACAGTAGACTCTTTCCTTc
SETDB1_g2_R	AAACCGATAGATCCACTCACATCTc
SETDB1_g3_R	AAACCAGTATTGATTCAGGTAAGGc
SETDB1_g4_R	AAACCAAGGTGTCTTATAGATAAC
LARS2_g1_F	CACCGCCATCAGCGACACCATAGCA
LARS2_g1_R	AAACTGCTATGGTGTCGCTGATGGC
LARS2_g2_F	CACCGCCAGCCACAGACTCCTACAT
LARS2_g2_R	AAACATGTAGGAGTCTGTGGCTGGC
HUS1_g1_F	CACCGAAGGACTTACAAGAACCGG
HUS1_g1_R	AAACCCGGTTCTTGTAAGTCCTTC
HUS1_g2_F	CACCGTGTGACAAGCTGGCTAATGG
HUS1_g2_R	AAACCCATTAGCCAGCTTGTCACAC
STX4_g1_F	CACCGCGATGAGATCAAACAGCTG
STX4_g1_R	AAACCAGCTGTTTGATCTCATCGC
STX4_g2_F	CACCGCCTTAAATGAGATCTCGGCC
STX4_g2_R	AAACGGCCGAGATCTCATTTAAGGC
MMP23B__g1_F	CACCGCCTTCTTCCCCCCGCACGG
MMP23B_g1_R	AAACCCGTGCGGGGGGAAGAAGGC
MMP23B_g2_F	CACCGCACGTCGCTCCACATGCGGA
MMP23B_g2_R	AAACTCCGCATGTGGAGCGACGTGC
EP300 _g1_F	CACCGATGGTGAACCATAAGGATTG
EP300 _g1_R	AAACCAATCCTTATGGTTCACCATC
EP300 _g2_F	CACCGTGGCACGAAGATATTACTC
EP300 _g2_R	AAACGAGTAATATCTTCGTGCCAC
CUL5 _g1_F	CACCGATTGGAGTAAGAGAATCCTA
CUL5 _g1_R	AAACTAGGATTCTCTTACTCCAATC
CUL5_g2_F	CAACGAGGAACATATCATTAGTGC
CUL5_g2_R	AAACGCACTAATGATATGTTCCTC
RER1__g1_F	CACCGCGTCCATGGGAAACCTTCGG
RER1_g1_R	AAACCCGAAGGTTTCCCATGGACGC
RER1_g2_F	CACCGCTACCCACCAAACAGAACG
RER1_g2_R	AAACCGTTCTGTTTGGTGGGTAGC
ACE2 sgRNA F	CACCGATGAGCACCATCTACAGTAC
ACE2 sgRNA R	AAACGTACTGTAGATGGTGCTCATC
GATA6 sgRNA F	CACCGCAGTACAGCTCGCTGTCGGC
GATA6 sgRNA R	AAACGCCGACAGCGAGCTGTACTGC
seq lenti-crisper V2 guide	GACTATCATATGCTTACCGT	Sequencing pLentiCRISPRV2
CUL5 RT F	GGGATGATAAAGGCCCAGCA	Real-Time PCR
CUL5 RT R	GCCGTATCATCTTGATGGCTC
EP300 RT F	ACCAGGAATGACTTCTAGTTTGA
EP300 RT R	GTGCTGAAGAGGAGGGGTTT
SETDB1 RT F	ATCTGAGGTGGCTCACGTTG
SETDB1 RT R	GCCGTGTAGAGCCTCGATAG
KREMEN2 RT F	GCTCATCTCCGCTCTCTGAC
KREMEN2 RT R	AGCACAGCATCTCAGGTGTC
IRF6 RT F	GGTAGCGACGGGTGATCTTC
IRF6 RT R	CCAGGCCTTTGCTCAATCTG
EXTL1 RT F	AACAGATGCCATCCTCAGCC
EXTL1 RT R	GCCACACCAGAAAGGCAAAG
PRORY RT F	CTGTTACTGGCTGGGGAGTG
PRORY RT R	TGGTCGAGGAGAAGTCCGAT
AP1G1 RT F	ACATGCTTGCGCATTTCAGA
AP1G1 RT R	TCCGGACATGATGAGGTTCT
DUSP7 RT F	CCAGGAGACTTGCACCCATT
DUSP7 RT R	GTGAACAGAGCCTTACCCCC
PRR18 RT F	AAAGCGGAAGGGTAGGCATC
PRR18 RT R	AATGTAATCAGCCGAGCGGT
SLC35F4 RT F	TCTATGGATGTCAAGGCGGC
SLC35F4 RT R	GCCATAGTAGCCGGTGATCC
LARS2 RT F	CCGGCTTATGATTTGAGGGC
LARS RT R	GGCCCACCATTTAGCTGTCT
EFHB RT F	TTCTTGGCGTTAAGCAATTCTTCT
EFHB RT R	CAATGTCCACCTCCACAGGAAG
CTDSPL2 RT F	GGGGAAGAGTGGACTGGGAA
CTDSPL2 RT R	TCTCGAGATCCAGCGAGACA
CHMP2B RT F	AGAAAACCGTGGATGGAATTAGA
CHMP2B RT R	AGATGCACAAGTTGTTTGGCT
HUS1 RT F	AGGAACGGAAGGAAGCAGTG
HUS1 RT R	TTATCAGGGCTGATGCGGAG
MMP23B RT F	GCAGCGCAGGGAGACG
MMP23B RT R	GGCTGGAGTCAGCGTGTAG
STX4 RT F	GGAGAGTGAGTGAAACCCCG
STX4 RT R	CCCCACCTCAACAAACCACT
RER RT F	CGGAGCTGCGAGTTACAGAA
RER RT R	CACCACCGAAGGTTTCCCAT
ACE2 RT F	GGTCTTCTGTCACCCGATTT
ACE2 RT R	CATCCACCTCCACTTCTCTAAC
GATA6 RT F	CACTACCTGTGCAACGCCTG
GATA6 RT R	GCCGTGATGAAGGCACGC
GAPDH RT F	TGCACCACCAACTGCTTAGC
GAPDH RT R	GGCATGGACTGTGGTCATGAG
hs.Ri.GATA6.13.1-SEQ1	rGrUrCrCrArArArArUrCrArUrGrUrGrCrUrUrCrUrUrCrUGA	siRNA
hs.Ri.GATA6.13.1-SEQ2	rUrCrArGrArArGrArArGrCrArCrArUrGrArUrUrUrUrGrGrArCrArA
hs.Ri.GATA6.13.2-SEQ1	rCrArArArGrArCrUrUrGrCrUrCrUrGrGrUrArArUrArGrCAA
hs.Ri.GATA6.13.2-SEQ2	rUrUrGrCrUrArUrUrArCrCrArGrArGrCrArArGrUrCrUrUrUrGrArU
hs.Ri.GATA6.13.3-SEQ1	rArArArCrGrArArArArCrCrUrArArGrArArCrArUrArArATA
hs.Ri.GATA6.13.3-SEQ2	rUrArUrUrUrArUrGrUrUrCrUrUrArGrGrUrUrUrUrCrGrUrUrUrCrC
ACE-2-F	GGTCTTCTGTCACCCGATTT	Clinical samples Real-time PCR
ACE-2-R	CATCCACCTCCACTTCTCTAAC
ACE-2-P	CAATGAAACAGAAATAAACTTCTTGCTCAACAA
GATA-6-F	AGAAGCGCGTGCCTTCATCACGGC
GATA-6-R	TTTCAGCGCCATTTGGTGGT
GATA-6-P	CTTGGATTGTCCTGTGCCAACTGTCACAC
GATA6 prom1 5IRD700 F	5'/5IRD700/CCATACAAACACCAACATTATCTTCATGATCCCTAGTTCT	EMSA
GATA6 prom1 5IRD700 R	5'/5IRD700/AGAACTAGGGATCATGAAGATAATGTTGGTGTTTGTATGG
GATA6 prom2 5IRD700 F	5'/5IRD700/GTAAAATTATAACATTTTCCGTGTATCTTTAACAGCTTTCTAGGA
GATA6 prom2 5IRD700 R	5'/5IRD700/TCCTAGAAAGCTGTTAAAGATACACGGAAAATGTTATAATTTTAC
GATA6 prom1 F	CCATACAAACACCAACATTATCTTCATGATCCCTAGTTCT	EMSA-competitor oligos
GATA6 prom1 R	AGAACTAGGGATCATGAAGATAATGTTGGTGTTTGTATGG
GATA6 prom2 F	GTAAAATTATAACATTTTCCGTGTATCTTTAACAGCTTTCTAGGA
GATA6 prom2 R	TCCTAGAAAGCTGTTAAAGATACACGGAAAATGTTATAATTTTAC
